# Engineered patient-derived organotypic bone model for multimodal characterization of donor-specific response to therapy

**DOI:** 10.1101/2025.04.17.649276

**Authors:** Anke de Leeuw, Chris Steffi, Gian Nutal Schädli, Amit Singh, Pei Jin Lim, Marianne Rohrbach, Cecilia Giunta, Matthias Rüger, Ralph Müller

## Abstract

Bone-forming therapies often fail in genetic skeletal disorders, highlighting critical gaps in mechanistic understanding and therapy evaluation. We developed 3D bioprinted organotypic bone models using primary cells from a patient with FKBP10-related osteogenesis imperfecta (OI) and from metabolically healthy controls obtained via femoral osteotomy (FO). Cyclic mechanical loading and reseeding generated patient-derived bone-like tissue for structural, molecular, and transcriptomic characterization of the engineered donor-specific tissue material. Dickkopf-1 antibody (DKK1Ab) was then administered as a therapeutic perturbation. OI constructs showed a bidirectional interferon-stimulated gene (ISG) signature and hypermineralization with structural fragility, hallmark features of OI. Unlike FO constructs, DKK1Ab administration in OI resulted in a limited transcriptional response marked by ISG downregulation and increased MKI67 expression. Therapeutic perturbation with DKK1Ab increased early procollagen I secretion, and was associated with lower fracture scores, although the within-OI difference was not statistically significant. This proof-of-concept demonstrates multimodal donor-specific characterization of engineered patient-derived bone models following DKK1Ab perturbation.
