## Supplemental Table 3 for "Engineered patient-derived organotypic bone model for multimodal characterization of donor-specific response to therapy"

Supplementary Table S3 (ST-3.xslx): Differential gene expression (DEG) analysis of OI-DKK1 vs OI-IgG (FDR-adjusted p-value cutoff < 0.01)
Row.names	baseMean	log2FoldChange	lfcSE	stat	pvalue	padj	ensembl_id	name	symbol	gene	gene_biotype
ENSG00000148773	96.71341185	1.388793862	0.292310666	4.751088564	2.02E-06	0.002738821	ENSG00000148773	MKI67	MKI67	4288	protein_coding
ENSG00000055332	2062.093009	-0.500427319	0.099548923	-5.026948599	4.98E-07	0.000849057	ENSG00000055332	EIF2AK2	EIF2AK2	5610	protein_coding
ENSG00000185880	459.5883549	-0.582221419	0.118405943	-4.917163818	8.78E-07	0.001380935	ENSG00000185880	TRIM69	TRIM69	140691	protein_coding
ENSG00000177409	1668.250756	-0.58343132	0.125373362	-4.653550899	3.26E-06	0.003510805	ENSG00000177409	SAMD9L	SAMD9L	219285	protein_coding
ENSG00000205413	1568.856095	-0.628378176	0.137058387	-4.584748087	4.55E-06	0.004646475	ENSG00000205413	SAMD9	SAMD9	54809	protein_coding
ENSG00000163840	1130.661402	-0.650500706	0.113452624	-5.733677054	9.83E-09	5.02E-05	ENSG00000163840	DTX3L	DTX3L	151636	protein_coding
ENSG00000181381	412.0671612	-0.715465905	0.135730336	-5.271230626	1.36E-07	0.000395792	ENSG00000181381	DDX60L	DDX60L	91351	protein_coding
ENSG00000115415	7338.975764	-0.723440819	0.150930345	-4.79320988	1.64E-06	0.002396939	ENSG00000115415	STAT1	STAT1	6772	protein_coding
ENSG00000138496	1217.509894	-0.813635796	0.173626269	-4.686133045	2.78E-06	0.003162334	ENSG00000138496	PARP9	PARP9	83666	protein_coding
ENSG00000185885	1710.928992	-0.846984495	0.190147993	-4.454343602	8.42E-06	0.008192627	ENSG00000185885	IFITM1	IFITM1	8519	protein_coding
ENSG00000221963	317.4017459	-0.858575763	0.16973217	-5.058415045	4.23E-07	0.000849057	ENSG00000221963	APOL6	APOL6	80830	protein_coding
ENSG00000137628	385.2429325	-1.043327953	0.153084306	-6.81538156	9.40E-12	9.61E-08	ENSG00000137628	DDX60	DDX60	55601	protein_coding
ENSG00000115267	276.7279185	-1.113426814	0.214387964	-5.193513625	2.06E-07	0.000527383	ENSG00000115267	IFIH1	IFIH1	64135	protein_coding
ENSG00000111331	1165.672658	-1.139933279	0.220562113	-5.168309566	2.36E-07	0.000536615	ENSG00000111331	OAS3	OAS3	4940	protein_coding
ENSG00000111335	1062.800882	-1.14167902	0.226563286	-5.039117495	4.68E-07	0.000849057	ENSG00000111335	OAS2	OAS2	4939	protein_coding
ENSG00000157601	1282.756976	-1.170034487	0.246873215	-4.739414466	2.14E-06	0.002738821	ENSG00000157601	MX1	MX1	4599	protein_coding
ENSG00000137959	1205.674848	-1.278109994	0.22756649	-5.616424441	1.95E-08	7.97E-05	ENSG00000137959	IFI44L	IFI44L	10964	protein_coding
ENSG00000138642	317.3565686	-1.516977169	0.252290025	-6.012830557	1.82E-09	1.24E-05	ENSG00000138642	HERC6	HERC6	55008	protein_coding
ENSG00000089127	375.9686583	-1.61447157	0.303294532	-5.323114669	1.02E-07	0.000347583	ENSG00000089127	OAS1	OAS1	4938	protein_coding
ENSG00000134321	115.9757247	-1.799037348	0.38316385	-4.695216805	2.66E-06	0.003162334	ENSG00000134321	RSAD2	RSAD2	91543	protein_coding
