## Supplemental Table 4 for "Engineered patient-derived organotypic bone model for multimodal characterization of donor-specific response to therapy"

Supplementary Table S4 (ST-4.csv): Gene-set enrichment analysis of OI+ IgG vs FO + IgG (FDR-adjusted p value cutoff < 0.05)
pathway	p.geomean	stat.mean	p.val	q.val	set.size	OI_IgG_rep1	OI_IgG_rep2	direction
Extracellular matrix organization	3.23E-13	7.385341293	1.62E-24	4.71E-21	278	1.52E-14	6.86E-12	Up-regulated
Collagen biosynthesis and modifying enzymes	4.96E-09	6.132771787	3.58E-16	5.22E-13	67	1.71E-10	1.44E-07	Up-regulated
Collagen formation	5.90E-08	5.537727283	4.11E-14	3.99E-11	91	5.57E-09	6.26E-07	Up-regulated
Collagen chain trimerization	2.50E-06	4.896979803	6.83E-11	4.98E-08	44	2.29E-07	2.72E-05	Up-regulated
Beta1 integrin cell surface interactions	4.05E-06	4.666094354	1.45E-10	8.48E-08	66	1.40E-06	1.17E-05	Up-regulated
Integrin	7.25E-06	4.405210346	5.60E-10	2.72E-07	123	6.75E-07	7.77E-05	Up-regulated
Processing of Capped Intron-Containing Pre-mRNA	3.24E-06	-4.593489837	9.44E-11	2.75E-07	238	9.73E-06	1.08E-06	Down-regulated
Integrin cell surface interactions	9.79E-06	4.435261027	9.75E-10	4.06E-07	65	1.11E-06	8.66E-05	Up-regulated
Protein digestion and absorption	3.49E-05	4.080159659	9.33E-09	3.40E-06	94	3.30E-05	3.70E-05	Up-regulated
ECM-receptor interaction	4.30E-05	4.037127631	1.59E-08	5.16E-06	84	9.17E-06	0.000201693	Up-regulated
ECM proteoglycans	7.04E-05	3.977294378	3.92E-08	1.14E-05	56	2.31E-05	0.000214817	Up-regulated
Keratinization	0.000120167	3.779471475	1.16E-07	3.08E-05	73	0.000487804	2.96E-05	Up-regulated
mRNA Splicing	8.13E-05	-3.836042526	5.07E-08	6.56E-05	184	0.000202996	3.25E-05	Down-regulated
SUMOylation	0.000109247	-3.741955534	8.61E-08	6.56E-05	176	0.000140339	8.50E-05	Down-regulated
SUMO E3 ligases SUMOylate target proteins	0.000117074	-3.724536076	9.86E-08	6.56E-05	171	0.000157304	8.71E-05	Down-regulated
JAK-STAT-Core	0.000123952	-3.756293614	1.13E-07	6.56E-05	88	0.000242025	6.35E-05	Down-regulated
Signaling by Interleukins	0.000142078	-3.646564809	1.57E-07	7.65E-05	221	0.000498391	4.05E-05	Down-regulated
Cytokine Signaling in Immune system	0.000250332	-3.445529413	6.09E-07	0.000226389	428	0.00248225	2.52E-05	Down-regulated
JAK-STAT signaling pathway	0.000298472	-3.476267879	6.21E-07	0.000226389	133	0.000593173	0.000150185	Down-regulated
JAK STAT pathway and regulation	0.000358463	-3.399851165	8.69E-07	0.000261955	286	0.000553636	0.000232095	Down-regulated
tRNA processing	0.0003345	-3.462827026	8.99E-07	0.000261955	103	0.001689249	6.62E-05	Down-regulated
Assembly of collagen fibrils and other multimeric structures	0.000482639	3.428445412	1.58E-06	0.00038488	47	0.00023097	0.00100853	Up-regulated
Aminoacyl-tRNA biosynthesis	0.000471521	-3.388957546	1.48E-06	0.000391949	64	0.000297835	0.000746496	Down-regulated
Type I collagen synthesis in the context of Osteogenesis imperfecta	0.000608043	3.412998321	2.40E-06	0.00053708	32	0.000815747	0.000453224	Up-regulated
Arrhythmogenic Right Ventricular Cardiomyopathy	0.000722442	3.262640315	3.33E-06	0.000692535	68	0.000605893	0.000861411	Up-regulated
Arrhythmogenic right ventricular cardiomyopathy	0.00083106	3.218270718	4.35E-06	0.000844573	71	0.000833408	0.000828718	Up-regulated
Nervous system development	0.000808822	3.109309563	5.95E-06	0.001084512	368	9.34E-05	0.007003874	Up-regulated
Hypertrophic cardiomyopathy	0.001058149	3.125336309	7.18E-06	0.00123094	80	0.002089464	0.000535869	Up-regulated
Metabolism of xenobiotics by cytochrome P450	0.000979489	-3.199006248	6.00E-06	0.001456291	50	0.001272404	0.000754004	Down-regulated
Dilated cardiomyopathy	0.00132078	3.054037039	1.07E-05	0.001731404	86	0.001847781	0.000944083	Up-regulated
miRNA targets in ECM and membrane receptors	0.001413501	3.134492435	1.23E-05	0.001822861	30	0.002255484	0.000885834	Up-regulated
Crosslinking of collagen fibrils	0.00141473	3.467073914	1.25E-05	0.001822861	10	0.000746228	0.002682107	Up-regulated
Beta3 integrin cell surface interactions	0.001482198	3.069708305	1.40E-05	0.001940624	44	0.000655367	0.003352182	Up-regulated
JAK STAT MolecularVariation 1	0.001442013	-3.026107196	1.33E-05	0.002907052	77	0.003298513	0.000630406	Down-regulated
Chemical carcinogenesis	0.001524157	-3.041979974	1.40E-05	0.002907052	56	0.001346452	0.001725316	Down-regulated
16p11.2 proximal deletion syndrome	0.001503968	-3.017236356	1.51E-05	0.002926137	73	0.004511149	0.000501406	Down-regulated
Leukotriene metabolism	0.001938132	-2.919814364	2.31E-05	0.0042072	90	0.003925665	0.000956871	Down-regulated
Striated Muscle Contraction Pathway	0.002215936	2.92303775	3.52E-05	0.004424308	34	0.010044588	0.000488857	Up-regulated
Focal adhesion	0.002415657	2.82422725	3.61E-05	0.004424308	197	0.001015419	0.00574679	Up-regulated
Hippo-Merlin Signaling Dysregulation	0.002403095	2.829311384	3.79E-05	0.004424308	116	0.000743472	0.007767429	Up-regulated
Elastic fibre formation	0.002529465	2.901333112	3.79E-05	0.004424308	34	0.001416797	0.004515957	Up-regulated
Spliceosome	0.002180881	-2.886318487	2.79E-05	0.004779459	143	0.002830012	0.001680644	Down-regulated
Muscle contraction	0.002890445	2.779892996	4.76E-05	0.005338602	158	0.003464204	0.002411715	Up-regulated
Transport of Mature Transcript to Cytoplasm	0.002460731	-2.872185604	3.58E-05	0.005805205	82	0.004223674	0.001433633	Down-regulated
Signaling by Nuclear Receptors	0.002691725	-2.794243162	4.15E-05	0.006203128	275	0.00292506	0.002477003	Down-regulated
mRNA Processing	0.002721689	-2.821352057	4.26E-05	0.006203128	125	0.003487607	0.002123976	Down-regulated
Adherens junctions interactions	0.003352081	2.826096963	6.41E-05	0.006917041	31	0.002201884	0.005103106	Up-regulated
Metabolism of steroids	0.002649958	-2.7551605	5.81E-05	0.007385703	113	0.018843491	0.000372663	Down-regulated
Cellular response to heat stress	0.003293327	-2.750771383	6.28E-05	0.007385703	96	0.005808552	0.001867247	Down-regulated
Respiratory electron transport, ATP synthesis by chemiosmotic coupling, and heat production by uncoupling proteins.	0.003402775	-2.744074097	6.52E-05	0.007385703	112	0.002616496	0.004425337	Down-regulated
Chromatin modifying enzymes	0.003327012	-2.715091914	6.58E-05	0.007385703	252	0.007238108	0.001529269	Down-regulated
Chromatin organization	0.003327012	-2.715091914	6.58E-05	0.007385703	252	0.007238108	0.001529269	Down-regulated
Male infertility	0.003122017	-2.721807783	6.84E-05	0.007385703	128	0.013968172	0.0006978	Down-regulated
rRNA processing	0.003413861	-2.777899411	6.84E-05	0.007385703	62	0.006883973	0.001692983	Down-regulated
TNF signaling pathway	0.003358617	-2.719027832	7.14E-05	0.007416548	111	0.001100782	0.010247545	Down-regulated
Protein localization	0.00361442	-2.706861685	7.38E-05	0.007416548	162	0.005315934	0.002457524	Down-regulated
Toll Like Receptor 4 (TLR4) Cascade	0.00370882	-2.698716086	7.87E-05	0.007646876	110	0.006435803	0.002137316	Down-regulated
Phase I	0.003847632	-2.691914158	8.80E-05	0.008270607	85	0.008959864	0.001652287	Down-regulated
Amyotrophic lateral sclerosis	0.004233932	-2.641032092	9.84E-05	0.008961401	348	0.003856642	0.004648132	Down-regulated
SUMOylation of chromatin organization proteins	0.00414403	-2.68128517	0.000106558	0.00941264	67	0.001385813	0.012391995	Down-regulated
Glycerolipid metabolism	0.004721903	-2.642057465	0.000122619	0.010310102	55	0.006795934	0.00328084	Down-regulated
Thymic Stromal LymphoPoietin (TSLP) Signaling Pathway	0.004589451	-2.653375668	0.000123792	0.010310102	46	0.001929615	0.010915678	Down-regulated
Transport of Mature mRNA derived from an Intron-Containing Transcript	0.004846146	-2.641160343	0.000128645	0.01033724	73	0.006836228	0.003435393	Down-regulated
JAK STAT MolecularVariation 2	0.004778474	-2.642586261	0.000131628	0.01033724	46	0.010351717	0.002205799	Down-regulated
MyD88-independent TLR4 cascade	0.004996644	-2.610203049	0.000134756	0.01033724	89	0.004655542	0.005362738	Down-regulated
Syndecan-1-mediated signaling events	0.004297497	2.707163214	0.000101118	0.010527062	41	0.004266791	0.004328425	Up-regulated
IL-17 signaling pathway	0.004357628	-2.607910901	0.000140951	0.010535206	83	0.000785656	0.024169519	Down-regulated
Degradation of the extracellular matrix	0.004483919	2.639241002	0.000113903	0.010727124	96	0.002430948	0.008270655	Up-regulated
Axon guidance	0.003344444	2.614099607	0.000113922	0.010727124	423	0.000296833	0.037682105	Up-regulated
Post-translational protein phosphorylation	0.004626528	2.630266857	0.000117409	0.010727124	100	0.003438152	0.00622566	Up-regulated
regulators of bone mineralization	0.004635324	3.029309071	0.000117759	0.010727124	11	0.003481573	0.006171415	Up-regulated
TRIF(TICAM1)-mediated TLR4 signaling	0.005331398	-2.587079082	0.000152506	0.010805389	88	0.004824035	0.005892123	Down-regulated
rRNA modification in the nucleus and cytosol	0.005328603	-2.623261271	0.000158447	0.010805389	56	0.009881321	0.002873504	Down-regulated
rRNA processing in the nucleus and cytosol	0.005328603	-2.623261271	0.000158447	0.010805389	56	0.009881321	0.002873504	Down-regulated
Respiratory electron transport	0.005499634	-2.583667815	0.000162801	0.010805389	89	0.004223389	0.00716154	Down-regulated
Toll Like Receptor 3 (TLR3) Cascade	0.005499374	-2.574948198	0.0001631	0.010805389	86	0.007397031	0.004088549	Down-regulated
Electron Transport Chain (OXPHOS system in mitochondria)	0.005628065	-2.566351999	0.000172146	0.010914873	102	0.003673915	0.008621624	Down-regulated
Regulation of HSF1-mediated heat shock response	0.005681737	-2.568822086	0.000172242	0.010914873	80	0.006496227	0.004969367	Down-regulated
Amyotrophic lateral sclerosis (ALS)	0.005756294	-2.592004	0.000182413	0.011197916	35	0.010156628	0.003262394	Down-regulated
The citric acid (TCA) cycle and respiratory electron transport	0.005788815	-2.53655209	0.000184391	0.011197916	161	0.003279384	0.010218498	Down-regulated
IL6	0.006071893	-2.542824744	0.000195141	0.01160889	74	0.006590252	0.005594306	Down-regulated
RNA transport	0.006146679	-2.517399005	0.000199754	0.011645665	173	0.006724251	0.005618717	Down-regulated
Xenobiotics metabolism	0.006162342	-2.595064838	0.00021459	0.012145451	27	0.013552593	0.002802007	Down-regulated
Prolactin signaling pathway	0.006348844	-2.526371688	0.00021666	0.012145451	65	0.004104856	0.009819545	Down-regulated
Glycosaminoglycan metabolism	0.004623671	2.592482785	0.000141073	0.012461406	113	0.001182444	0.018079778	Up-regulated
Molecules associated with elastic fibres	0.005254525	2.643360419	0.000156061	0.013379913	30	0.002608736	0.010583684	Up-regulated
TNFalpha	0.006666737	-2.473562584	0.000248535	0.01366943	233	0.003091058	0.014378696	Down-regulated
tRNA processing in the nucleus	0.00675286	-2.519931529	0.00025391	0.013706437	58	0.014301006	0.003188665	Down-regulated
Striated Muscle Contraction	0.005690054	2.606137328	0.000186657	0.015411891	30	0.013453509	0.002406563	Up-regulated
Regulation of Insulin-like Growth Factor (IGF) transport and uptake by Insulin-like Growth Factor Binding Proteins (IGFBPs)	0.005980653	2.53531194	0.000190336	0.015411891	114	0.00487353	0.007339283	Up-regulated
Focal Adhesion	0.006317368	2.502330124	0.000215035	0.016696388	194	0.004005018	0.009964783	Up-regulated
Chondroitin sulfate/dermatan sulfate metabolism	0.006211572	2.536454417	0.000217654	0.016696388	49	0.002841161	0.013580233	Up-regulated
Mitochondrial translation	0.007908378	-2.452242098	0.000322066	0.017069482	93	0.007117127	0.008787597	Down-regulated
Mitochondrial translation initiation	0.008308387	-2.436391693	0.000353416	0.018376059	87	0.007617564	0.009061858	Down-regulated
RNA polymerase II transcribes snRNA genes	0.00833051	-2.437235717	0.000359326	0.018376059	74	0.011566619	0.005999799	Down-regulated
Mitochondrial translation elongation	0.008548339	-2.425410749	0.000372629	0.01854803	87	0.008531682	0.00856503	Down-regulated
Leptin signaling pathway	0.008154301	-2.411384481	0.000375415	0.01854803	76	0.003271697	0.02032359	Down-regulated
NCAM1 interactions	0.00658695	2.532123225	0.000261534	0.019547978	35	0.00215252	0.020156796	Up-regulated
Signaling events mediated by HDAC Class I	0.00895707	-2.419293628	0.000407039	0.019775315	55	0.009229154	0.008693007	Down-regulated
Toll-like Receptor Cascades	0.008647299	-2.369745669	0.000438645	0.020961478	126	0.025845516	0.002893182	Down-regulated
SUMOylation of RNA binding proteins	0.0099011	-2.395291339	0.000492922	0.023175288	47	0.008581793	0.011423229	Down-regulated
Osteoblast Signaling	0.00771462	2.653318685	0.000322339	0.023490459	13	0.014866691	0.004003268	Up-regulated
Mitochondrial translation termination	0.010161217	-2.357981376	0.000516763	0.023554834	87	0.009375378	0.011012926	Down-regulated
Ribosome biogenesis in eukaryotes	0.009909079	-2.349449898	0.000517156	0.023554834	91	0.005236847	0.018749802	Down-regulated
SUMOylation of DNA damage response and repair proteins	0.010353333	-2.347783186	0.000535287	0.024005562	77	0.009599591	0.011166257	Down-regulated
Lipid and atherosclerosis	0.010225674	-2.314982009	0.000557143	0.024334153	198	0.004943621	0.021151381	Down-regulated
Complex I biogenesis	0.010632484	-2.351020517	0.000562739	0.024334153	57	0.009931934	0.011382448	Down-regulated
Vitamin D3 (cholecalciferol) metabolism	0.010700017	-2.392187536	0.000572412	0.024334153	27	0.008622199	0.013278559	Down-regulated
Triacylglyceride synthesis	0.010624241	-2.39392446	0.000576006	0.024334153	21	0.016760713	0.006734469	Down-regulated
Interaction between L1 and Ankyrins	0.007484061	2.490198677	0.00034515	0.024539303	28	0.002177847	0.025718596	Up-regulated
Interleukin-1 signaling	0.010626874	-2.326041955	0.000612892	0.025299838	49	0.004580005	0.024657272	Down-regulated
Longevity regulating pathway	0.011194749	-2.303823997	0.000619987	0.025299838	99	0.011838547	0.010585961	Down-regulated
TLR NFkB	0.010966178	-2.309876356	0.000624902	0.025299838	68	0.005905608	0.020363198	Down-regulated
Validated nuclear estrogen receptor alpha network	0.011320336	-2.304881878	0.000648764	0.025906132	62	0.017708924	0.007236465	Down-regulated
IL2	0.011461842	-2.298517761	0.000667453	0.026292252	71	0.007022704	0.018707014	Down-regulated
IL1	0.01169528	-2.297008136	0.000691059	0.026346127	53	0.007369121	0.018561178	Down-regulated
DNA Repair	0.011874032	-2.268303011	0.000692467	0.026346127	311	0.012156855	0.011597789	Down-regulated
HSP90 chaperone cycle for steroid hormone receptors (SHR)	0.011743168	-2.397135534	0.000695935	0.026346127	20	0.018526755	0.007443397	Down-regulated
AndrogenReceptor	0.011552129	-2.267227792	0.000722897	0.02650993	140	0.027579003	0.004838887	Down-regulated
Necroptosis	0.012152496	-2.265226476	0.000723385	0.02650993	145	0.012571719	0.011747253	Down-regulated
D-glyceric acidura	0.011865664	-2.419742695	0.000754828	0.02650993	13	0.027331513	0.005151343	Down-regulated
Familial lipoprotein lipase deficiency	0.011865664	-2.419742695	0.000754828	0.02650993	13	0.027331513	0.005151343	Down-regulated
Glycerol Kinase Deficiency	0.011865664	-2.419742695	0.000754828	0.02650993	13	0.027331513	0.005151343	Down-regulated
Glycerolipid Metabolism	0.011865664	-2.419742695	0.000754828	0.02650993	13	0.027331513	0.005151343	Down-regulated
A tetrasaccharide linker sequence is required for GAG synthesis	0.008773027	2.452918832	0.000408476	0.028350195	25	0.00479073	0.016065611	Up-regulated
MyD88:MAL(TIRAP) cascade initiated on plasma membrane	0.013155964	-2.239877148	0.00085246	0.028562313	89	0.0185702	0.009320277	Down-regulated
Toll Like Receptor 2 (TLR2) Cascade	0.013155964	-2.239877148	0.00085246	0.028562313	89	0.0185702	0.009320277	Down-regulated
Toll Like Receptor TLR1:TLR2 Cascade	0.013155964	-2.239877148	0.00085246	0.028562313	89	0.0185702	0.009320277	Down-regulated
Toll Like Receptor TLR6:TLR2 Cascade	0.013155964	-2.239877148	0.00085246	0.028562313	89	0.0185702	0.009320277	Down-regulated
Bile acid and bile salt metabolism	0.013553594	-2.253620863	0.000905827	0.02973591	37	0.020095732	0.009141241	Down-regulated
NF-kappa B signaling pathway	0.01323866	-2.224410892	0.000907889	0.02973591	99	0.027144611	0.006456609	Down-regulated
RNA Polymerase II Pre-transcription Events	0.013930272	-2.232001566	0.000934871	0.030279419	80	0.01359616	0.014272595	Down-regulated
tRNA modification in the nucleus and cytosol	0.013340763	-2.260881008	0.000975659	0.031253253	41	0.035432	0.005023029	Down-regulated
acetone degradation I (to methylglyoxal)	0.014471825	-2.476182177	0.0010064	0.031887561	10	0.01649337	0.012698055	Down-regulated
RNA Polymerase II Transcription Termination	0.014379877	-2.217239543	0.001044071	0.032407165	67	0.026817763	0.007710594	Down-regulated
Thermogenesis	0.014766869	-2.183216015	0.001045034	0.032407165	226	0.016730684	0.013033562	Down-regulated
Nuclear Receptor transcription pathway	0.014364	-2.202674849	0.001086224	0.033329922	49	0.033214469	0.006211886	Down-regulated
Ciliary landscape	0.015407373	-2.168544937	0.001131086	0.03434497	206	0.017178672	0.013818713	Down-regulated
IL23-mediated signaling events	0.015489893	-2.220218117	0.001145021	0.034409642	32	0.013078132	0.018346411	Down-regulated
Triglyceride biosynthesis	0.015721485	-2.31565652	0.00118962	0.035385138	11	0.021787452	0.011344378	Down-regulated
Methionine and cysteine metabolism	0.015851311	-2.167953812	0.001220646	0.035941255	74	0.02432392	0.010329917	Down-regulated
Autophagy	0.016180162	-2.147245454	0.001245606	0.036309408	204	0.020102822	0.01302293	Down-regulated
Digestion	0.014703409	-2.274411199	0.001296618	0.036787232	14	0.004027875	0.05367353	Down-regulated
Interactions of Vpr with host cellular proteins	0.016640814	-2.195777472	0.001304637	0.036787232	37	0.017015887	0.016274008	Down-regulated
Kit receptor signaling pathway	0.016322672	-2.156041386	0.001313303	0.036787232	59	0.028660221	0.009296147	Down-regulated
Transcriptional Regulation by TP53	0.016528546	-2.130146976	0.001325297	0.036787232	352	0.026144307	0.01044942	Down-regulated
Toll Like Receptor 9 (TLR9) Cascade	0.016747659	-2.1477388	0.001327793	0.036787232	78	0.013645408	0.020555199	Down-regulated
Ethanol effects on histone modifications	0.016844171	-2.185180819	0.001337718	0.036787232	31	0.019227287	0.014756429	Down-regulated
Ovarian infertility	0.016946449	-2.185274991	0.001359937	0.036961955	26	0.013393776	0.021441463	Down-regulated
Intracellular signaling by second messengers	0.016281872	-2.123324361	0.001377463	0.036961955	249	0.037598616	0.007050775	Down-regulated
TNF	0.01651594	-2.150530478	0.001390287	0.036961955	67	0.00775662	0.035166898	Down-regulated
il-10 anti-inflammatory signaling pathway	0.017087044	-2.245465292	0.001394791	0.036961955	13	0.011957334	0.024417405	Down-regulated
Oxidative Stress	0.017399232	-2.156199254	0.001440081	0.037818354	32	0.012434259	0.024346709	Down-regulated
Chondroitin sulfate biosynthesis	0.01058045	2.404980825	0.000558617	0.037869039	20	0.009177746	0.012197539	Up-regulated
Insulin signaling pathway	0.017789816	-2.112654514	0.001483521	0.038611291	130	0.015115533	0.02093724	Down-regulated
Chemokine signaling pathway	0.018069008	-2.103474505	0.001525354	0.039348723	173	0.015862078	0.020582994	Down-regulated
IL-7	0.018182991	-2.153498189	0.001562586	0.039444808	26	0.025190345	0.013124916	Down-regulated
TRAF6 mediated induction of NFkB and MAP kinases upon TLR7/8 or 9 activation	0.018440557	-2.108825953	0.001585443	0.039444808	75	0.015943572	0.021328605	Down-regulated
MyD88 dependent cascade initiated on endosome	0.018576978	-2.105244684	0.001609549	0.039444808	76	0.015595166	0.022128914	Down-regulated
Toll Like Receptor 7/8 (TLR7/8) Cascade	0.018576978	-2.105244684	0.001609549	0.039444808	76	0.015595166	0.022128914	Down-regulated
mRNA 3,-end processing	0.018012783	-2.126365317	0.001611193	0.039444808	58	0.035309945	0.009188922	Down-regulated
Interleukin-7 signaling	0.017488416	-2.167293784	0.00161332	0.039444808	20	0.04422239	0.00691606	Down-regulated
superpathway of tryptophan utilization	0.018463512	-2.125057118	0.0016238	0.039444808	40	0.028096949	0.012133035	Down-regulated
Fatty acid metabolism	0.016919024	-2.08794879	0.001646496	0.039665579	164	0.056415761	0.005073996	Down-regulated
Nuclear import of Rev protein	0.01956377	-2.11932826	0.00176551	0.042092872	36	0.020023156	0.019114924	Down-regulated
Interactions of Rev with host cellular proteins	0.019620266	-2.115346656	0.001776131	0.042092872	38	0.021043648	0.018293162	Down-regulated
Interleukin-1 family signaling	0.019325336	-2.077181611	0.001832517	0.043078924	64	0.010061429	0.037118845	Down-regulated
Vpr-mediated nuclear import of PICs	0.020031796	-2.11899685	0.0018474	0.043081378	34	0.022038794	0.018207568	Down-regulated
Beta2 integrin cell surface interactions	0.009633661	2.359986156	0.000658391	0.043097654	26	0.00181781	0.051054536	Up-regulated
Cell surface interactions at the vascular wall	0.011662522	2.282574463	0.000670664	0.043097654	121	0.010306649	0.013196765	Up-regulated
NCAM signaling for neurite out-growth	0.011313717	2.300516568	0.0006801	0.043097654	57	0.005256565	0.024350538	Up-regulated
Peroxisome	0.019988615	-2.066567733	0.00188754	0.043588576	82	0.030868361	0.012943503	Down-regulated
Regulation of Glucokinase by Glucokinase Regulatory Protein	0.02028623	-2.117686339	0.001900627	0.043588576	32	0.016477657	0.024975098	Down-regulated
SUMOylation of DNA replication proteins	0.020444793	-2.098735947	0.00192617	0.043588576	39	0.024644796	0.016960561	Down-regulated
RNA Polymerase I Promoter Clearance	0.020535749	-2.102089293	0.001965458	0.043588576	33	0.0289629	0.014560593	Down-regulated
IL-7 signaling pathway	0.02057445	-2.107406018	0.001965846	0.043588576	23	0.028002578	0.015116751	Down-regulated
IL-7 signaling	0.020933151	-2.040742035	0.002016626	0.043588576	179	0.026043969	0.01682527	Down-regulated
role of erbb2 in signal transduction and oncology	0.021014248	-2.08836892	0.002019755	0.043588576	28	0.019191132	0.023010556	Down-regulated
SUMOylation of ubiquitinylation proteins	0.021107516	-2.088149344	0.00203662	0.043588576	39	0.023163523	0.019234001	Down-regulated
Deubiquitination	0.020529329	-2.036918358	0.002042311	0.043588576	264	0.038302944	0.011003159	Down-regulated
MyD88 cascade initiated on plasma membrane	0.021009183	-2.050326151	0.002048588	0.043588576	76	0.02927344	0.015078029	Down-regulated
Toll Like Receptor 10 (TLR10) Cascade	0.021009183	-2.050326151	0.002048588	0.043588576	76	0.02927344	0.015078029	Down-regulated
Toll Like Receptor 5 (TLR5) Cascade	0.021009183	-2.050326151	0.002048588	0.043588576	76	0.02927344	0.015078029	Down-regulated
Smooth Muscle Contraction	0.011483315	2.313468378	0.000706962	0.043846684	36	0.026046988	0.00506264	Up-regulated
SUMOylation of transcription cofactors	0.021503528	-2.06002077	0.002112042	0.044276944	46	0.024813197	0.018635314	Down-regulated
Fatty acid beta-oxidation	0.021022959	-2.069125286	0.002122786	0.044276944	32	0.037909075	0.011658549	Down-regulated
TNF-alpha signaling pathway	0.020240157	-2.041176261	0.002126508	0.044276944	91	0.008047987	0.050902658	Down-regulated
Gene Silencing by RNA	0.021951124	-2.0248804	0.002203493	0.045554473	125	0.027324679	0.01763431	Down-regulated
mRNA surveillance pathway	0.022298431	-2.028953341	0.002253503	0.046260288	90	0.023053115	0.021568453	Down-regulated
SUMOylation of SUMOylation proteins	0.022526224	-2.066386524	0.002298233	0.046848606	35	0.020835208	0.024354484	Down-regulated
Interleukin-17 signaling	0.022763917	-2.021823157	0.002354078	0.046977363	64	0.02755951	0.018802798	Down-regulated
MAP kinase activation	0.022763917	-2.021823157	0.002354078	0.046977363	64	0.02755951	0.018802798	Down-regulated
Prolactin	0.022881831	-2.016977607	0.002365289	0.046977363	68	0.024240704	0.021599132	Down-regulated
Putative anti-Inflammatory metabolites formation from EPA	0.022902119	-2.032974569	0.002369013	0.046977363	39	0.024147631	0.02172085	Down-regulated
Aryl Hydrocarbon Receptor Netpath	0.021637384	-2.020167187	0.002454853	0.04835065	46	0.008108738	0.057737269	Down-regulated
ADP signalling through P2Y purinoceptor 1	0.023468106	-2.043972297	0.002488752	0.048689338	23	0.019792027	0.027826963	Down-regulated
Pyruvate metabolism	0.023264802	-2.003930712	0.002524685	0.048901435	67	0.014323302	0.037788144	Down-regulated
Ovarian steroidogenesis	0.023625306	-2.011401203	0.002533145	0.048901435	44	0.030454469	0.018327526	Down-regulated
Synthesis of bile acids and bile salts via 24-hydroxycholesterol	0.023880795	-2.112218888	0.002564505	0.048933251	13	0.021362345	0.026696149	Down-regulated
IL-2 signaling pathway	0.023819798	-2.016934626	0.002578309	0.048933251	39	0.031640984	0.017931894	Down-regulated
Prolactin Signaling Pathway	0.024007683	-1.994090686	0.002585153	0.048933251	75	0.023860922	0.024155347	Down-regulated
Cytokine-cytokine receptor interaction	0.024234514	-1.979382545	0.00263764	0.04960464	232	0.021225504	0.027670092	Down-regulated
