## Supplemental Table 5 for "Engineered patient-derived organotypic bone model for multimodal characterization of donor-specific response to therapy"

Supplementary Table S5 (ST-5.xslx): Gene-set enrichment analysis of FO+DKK1Ab vs FO+IgG (FDR-adjusted p-value cutoff < 0.05)
pathway	p.geomean	stat.mean	p.val	q.val	set.size	LM_DKK1_AB_rep1	LM_DKK1_AB_rep2	LM_DKK1_AB_rep3	direction
Extracellular matrix organization	7.91E-10	6.146707061	8.41E-26	2.45E-22	278	9.39E-10	1.09E-09	5.80E-10	Up-regulated
Collagen biosynthesis and modifying enzymes	1.88E-08	5.874879132	8.10E-22	1.18E-18	67	1.02E-08	2.61E-08	2.52E-08	Up-regulated
Collagen formation	8.60E-07	4.970528858	6.08E-17	5.91E-14	91	1.54E-06	1.04E-06	4.06E-07	Up-regulated
Collagen chain trimerization	7.50E-06	4.620356215	3.41E-14	2.49E-11	44	2.53E-06	1.16E-05	1.45E-05	Up-regulated
Integrin	1.19E-05	4.282815748	2.01E-13	1.17E-10	123	1.56E-05	5.39E-05	2.97E-06	Up-regulated
Beta1 integrin cell surface interactions	0.000115154	3.758406405	1.47E-10	7.16E-08	66	0.000355045	3.72E-05	0.000180524	Up-regulated
ECM proteoglycans	0.000151446	3.744876277	2.46E-10	1.03E-07	56	7.04E-05	0.000244315	0.000248847	Up-regulated
Signaling by Nuclear Receptors	0.000148157	-3.580192773	3.70E-10	1.08E-06	275	0.000331514	6.28E-06	0.001908167	Down-regulated
Protein digestion and absorption	0.000633419	3.278539349	1.20E-08	4.36E-06	94	0.000731864	0.000411788	0.000844285	Up-regulated
Crosslinking of collagen fibrils	0.000699615	3.799007554	1.81E-08	5.88E-06	10	0.001189392	0.00055728	0.000593639	Up-regulated
Integrin cell surface interactions	0.000750354	3.187800582	3.70E-08	1.01E-05	65	0.000541731	0.000345193	0.003918169	Up-regulated
ECM-receptor interaction	0.000776591	3.168656055	3.82E-08	1.01E-05	84	0.003553981	0.000161376	0.001252069	Up-regulated
Type I collagen synthesis in the context of Osteogenesis imperfecta	0.001087063	3.212213256	5.83E-08	1.42E-05	32	0.002802219	0.000681676	0.000674985	Up-regulated
ESR-mediated signaling	0.001298744	-2.973111748	1.58E-07	0.00018709	201	0.002585526	0.000104261	0.009322777	Down-regulated
Aminoacyl-tRNA biosynthesis	0.001597826	-2.990639184	1.96E-07	0.00018709	64	0.002778374	0.000340284	0.004437897	Down-regulated
SUMOylation	0.001616601	-2.925130413	2.57E-07	0.00018709	176	0.005719739	0.000205925	0.004198821	Down-regulated
SUMO E3 ligases SUMOylate target proteins	0.001854069	-2.882684781	3.74E-07	0.000217891	171	0.006054967	0.000243355	0.005021571	Down-regulated
Focal Adhesion	0.003251792	2.721447222	1.39E-06	0.00029411	194	0.007518619	0.002635015	0.001885927	Up-regulated
Assembly of collagen fibrils and other multimeric structures	0.003366875	2.782266878	1.41E-06	0.00029411	47	0.005915464	0.003870083	0.001688828	Up-regulated
Elastic fibre formation	0.003418576	2.786208096	1.65E-06	0.000319728	34	0.001740403	0.002495504	0.009961407	Up-regulated
Syndecan-1-mediated signaling events	0.004244093	2.70594598	2.75E-06	0.000492212	41	0.004244689	0.005085363	0.003788164	Up-regulated
Focal adhesion	0.004231893	2.630949809	2.91E-06	0.000492212	197	0.010883342	0.002996059	0.002489818	Up-regulated
Cell adhesion molecules	0.003196704	2.639986842	3.04E-06	0.000492212	129	0.010962992	0.001077596	0.006651706	Up-regulated
Nervous system development	0.003962096	2.583574591	4.08E-06	0.000626616	368	0.012978462	0.006728733	0.001231276	Up-regulated
Processing of Capped Intron-Containing Pre-mRNA	0.002568	-2.714600536	1.61E-06	0.00078034	238	0.030626328	8.26E-05	0.007609408	Down-regulated
IL-17 signaling pathway	0.003245877	-2.694657943	2.24E-06	0.000883053	83	0.002304511	0.002348536	0.011108153	Down-regulated
The citric acid (TCA) cycle and respiratory electron transport	0.003517376	-2.665671376	2.42E-06	0.000883053	161	0.019617209	0.000433732	0.005773494	Down-regulated
Axon guidance	0.00457961	2.515075489	6.99E-06	0.001018533	423	0.015067369	0.009036926	0.001385726	Up-regulated
Molecules associated with elastic fibres	0.006086493	2.578386653	8.55E-06	0.001157104	30	0.002989843	0.004539426	0.018337862	Up-regulated
regulators of bone mineralization	0.00580902	2.779623973	8.73E-06	0.001157104	11	0.010540241	0.005131318	0.00514623	Up-regulated
Keratinization	0.006749927	2.498345374	9.96E-06	0.001262948	73	0.004553021	0.004423922	0.015292113	Up-regulated
Cellular Senescence	0.004742123	-2.584403189	4.32E-06	0.001390474	170	0.012230545	0.000915742	0.009653909	Down-regulated
Photodynamic therapy-induced NF-kB survival signaling	0.005262387	-2.650955771	5.16E-06	0.001390474	33	0.002509979	0.006943643	0.0088263	Down-regulated
Transcriptional regulation by small RNAs	0.00504127	-2.570033984	5.44E-06	0.001390474	97	0.020217153	0.000818283	0.007753444	Down-regulated
Signaling by Interleukins	0.005426603	-2.540629798	5.92E-06	0.001390474	221	0.005737805	0.00206144	0.014235484	Down-regulated
Amyotrophic lateral sclerosis	0.004317504	-2.533496996	6.20E-06	0.001390474	348	0.064195574	0.000567692	0.002597911	Down-regulated
Epigenetic regulation of gene expression	0.0054409	-2.529985997	7.09E-06	0.001475409	125	0.019122964	0.000725225	0.011832816	Down-regulated
JAK-STAT-Core	0.005627991	-2.530299786	7.70E-06	0.001495726	88	0.004090139	0.004676617	0.012409047	Down-regulated
Gene Silencing by RNA	0.005729765	-2.50995684	8.25E-06	0.001502353	125	0.024682488	0.000764181	0.009994031	Down-regulated
miRNA targets in ECM and membrane receptors	0.007370572	2.516666655	1.28E-05	0.00155677	30	0.004179995	0.006665439	0.014685833	Up-regulated
Respiratory electron transport	0.005689489	-2.514745729	9.62E-06	0.001649429	89	0.048436599	0.00072798	0.005256584	Down-regulated
Interleukin-1 family signaling	0.006885819	-2.486474927	1.10E-05	0.001744635	64	0.010178925	0.002344957	0.013806379	Down-regulated
Positive epigenetic regulation of rRNA expression	0.006299771	-2.47448448	1.14E-05	0.001744635	95	0.029229948	0.000823148	0.010799758	Down-regulated
Negative epigenetic regulation of rRNA expression	0.006820989	-2.469196241	1.23E-05	0.001764651	75	0.019458621	0.001405623	0.012060482	Down-regulated
Electron Transport Chain (OXPHOS system in mitochondria)	0.006010799	-2.469313484	1.30E-05	0.001764651	102	0.06013243	0.000599624	0.006370042	Down-regulated
HATs acetylate histones	0.00612681	-2.449114606	1.33E-05	0.001764651	127	0.052071254	0.000508962	0.009019749	Down-regulated
Estrogen-dependent gene expression	0.007275689	-2.41347327	1.69E-05	0.002138811	128	0.017667039	0.00107411	0.022289803	Down-regulated
Oxidative phosphorylation	0.007866663	-2.382605988	2.17E-05	0.002635143	135	0.054039363	0.003047571	0.00314548	Down-regulated
PRC2 methylates histones and DNA	0.008477836	-2.389010464	2.29E-05	0.002668686	63	0.02537089	0.001853715	0.013744154	Down-regulated
Chromatin modifying enzymes	0.007821374	-2.352082206	2.52E-05	0.002698494	252	0.049986403	0.000589947	0.016468528	Down-regulated
Chromatin organization	0.007821374	-2.352082206	2.52E-05	0.002698494	252	0.049986403	0.000589947	0.016468528	Down-regulated
B-WICH complex positively regulates rRNA expression	0.008686039	-2.36538277	2.59E-05	0.002698494	80	0.031847157	0.001754284	0.012665287	Down-regulated
SIRT1 negatively regulates rRNA expression	0.009040026	-2.369031442	2.69E-05	0.002703516	58	0.026472466	0.002289826	0.013063153	Down-regulated
Respiratory electron transport, ATP synthesis by chemiosmotic coupling, and heat production by uncoupling proteins.	0.008036093	-2.350280973	2.99E-05	0.002908187	112	0.07458878	0.000834724	0.009004971	Down-regulated
RUNX1 regulates genes involved in megakaryocyte differentiation and platelet function	0.009427688	-2.335332503	3.22E-05	0.003031337	77	0.02997499	0.001837125	0.016383575	Down-regulated
NoRC negatively regulates rRNA expression	0.009994827	-2.326930964	3.50E-05	0.003190941	67	0.027230646	0.002384903	0.016118737	Down-regulated
noradrenaline and adrenaline degradation	0.010782049	-2.466007039	4.08E-05	0.003600047	12	0.039022905	0.006889245	0.004674697	Down-regulated
Thymic Stromal LymphoPoietin (TSLP) Signaling Pathway	0.01149507	-2.296616	4.69E-05	0.00400035	46	0.004041909	0.01994307	0.019609826	Down-regulated
mRNA Splicing	0.009332313	-2.273109407	4.80E-05	0.00400035	184	0.07500786	0.000646481	0.017928321	Down-regulated
Meiosis	0.011306919	-2.277721496	4.99E-05	0.004036224	63	0.040996163	0.003852486	0.009751058	Down-regulated
Interleukin-1 signaling	0.012098711	-2.277434157	5.26E-05	0.004036224	49	0.013881879	0.005207884	0.025284923	Down-regulated
HCMV Early Events	0.01107059	-2.261413793	5.26E-05	0.004036224	95	0.047807397	0.001995612	0.014932059	Down-regulated
Meiotic recombination	0.011757157	-2.263146395	5.82E-05	0.004347057	51	0.033880596	0.003447819	0.015917828	Down-regulated
ERCC6 (CSB) and EHMT2 (G9a) positively regulate rRNA expression	0.01191384	-2.250598175	5.99E-05	0.004363268	66	0.040446689	0.002585936	0.016963922	Down-regulated
Ovarian infertility	0.014280601	-2.24874283	8.03E-05	0.005710115	26	0.018775732	0.006065828	0.025658866	Down-regulated
HDACs deacetylate histones	0.012642222	-2.198221126	8.36E-05	0.005805009	80	0.061614082	0.001853	0.018958412	Down-regulated
Osteoblast Signaling	0.012976442	2.38922865	6.25E-05	0.007287537	13	0.014001229	0.013856682	0.012359763	Up-regulated
Beta3 integrin cell surface interactions	0.011794027	2.252071501	6.84E-05	0.007674046	44	0.019184065	0.004795883	0.025921681	Up-regulated
Chondroitin sulfate/dermatan sulfate metabolism	0.01385381	2.226437621	7.46E-05	0.008056767	49	0.009659303	0.029769517	0.009514513	Up-regulated
Cytokines and Inflammatory Response	0.01586914	-2.215135653	0.000120126	0.008143415	23	0.006339113	0.032508996	0.021535295	Down-regulated
Sudden Infant Death Syndrome (SIDS) Susceptibility Pathways	0.016340219	-2.121736899	0.000128152	0.008490054	146	0.007510612	0.012117076	0.049789059	Down-regulated
Integrins in angiogenesis	0.01382034	2.201601168	8.41E-05	0.008752483	63	0.01061997	0.012757096	0.023861503	Up-regulated
Beta5 beta6 beta7 and beta8 integrin cell surface interactions	0.012736286	2.295629256	8.76E-05	0.008807201	17	0.00517581	0.009558797	0.055687561	Up-regulated
Deubiquitination	0.014722433	-2.091958637	0.000153878	0.009967904	264	0.09895133	0.001484633	0.023187279	Down-regulated
DNA methylation	0.017425103	-2.102960017	0.000164826	0.010444926	54	0.045922791	0.005376581	0.023677847	Down-regulated
Activated PKN1 stimulates transcription of AR (androgen receptor) regulated genes KLK2 and KLK3	0.017818338	-2.094679923	0.000172499	0.010698618	56	0.045422905	0.005530746	0.024580491	Down-regulated
Oxidative Stress Induced Senescence	0.017648905	-2.077774402	0.000176805	0.010737236	110	0.045581724	0.004291023	0.030730612	Down-regulated
Other types of O-glycan biosynthesis	0.014189188	2.1731869	0.000112574	0.010836985	44	0.024659682	0.026400036	0.006438677	Up-regulated
Scavenging by Class A Receptors	0.016010111	2.230284926	0.000115248	0.010836985	19	0.013431256	0.0359592	0.008990278	Up-regulated
PIP3 activates AKT signaling	0.017448713	-2.055978848	0.000194411	0.011565463	208	0.029768561	0.002375196	0.075379883	Down-regulated
Intracellular signaling by second messengers	0.017566612	-2.046721838	0.000204911	0.011946332	249	0.033234862	0.002131855	0.076746479	Down-regulated
Response of EIF2AK1 (HRI) to heme deficiency	0.021225347	-2.145084256	0.000229084	0.012395268	14	0.03827893	0.01471453	0.016979606	Down-regulated
FOXO-mediated transcription of oxidative stress, metabolic and neuronal genes	0.019994024	-2.080299907	0.000230122	0.012395268	27	0.032343149	0.017755664	0.017118048	Down-regulated
Protein localization	0.020325504	-2.031651492	0.000233663	0.012395268	162	0.065863369	0.007628947	0.016726561	Down-regulated
Metabolism of steroids	0.016571146	-2.035767551	0.000234504	0.012395268	113	0.024496541	0.007784823	0.047364048	Down-regulated
Complex I biogenesis	0.019052631	-2.059750313	0.000236984	0.012395268	57	0.099098609	0.004461531	0.015701945	Down-regulated
TLR NFkB	0.02130381	-2.038629704	0.000238125	0.012395268	68	0.034630679	0.012131165	0.023754893	Down-regulated
tRNA processing	0.018725337	-2.040010064	0.000242611	0.012407234	103	0.10357845	0.003094885	0.020487935	Down-regulated
Inhibition of DNA recombination at telomere	0.020053726	-2.04189554	0.000247863	0.012457247	50	0.076253779	0.005907589	0.018558179	Down-regulated
IL1	0.021715989	-2.033422398	0.000254227	0.012560551	53	0.025267878	0.009522144	0.042625489	Down-regulated
Ovarian steroidogenesis	0.022776458	-2.024396911	0.000278947	0.013476829	44	0.021251741	0.013718434	0.040577401	Down-regulated
Telomere Maintenance	0.019782085	-2.009731379	0.000282019	0.013476829	92	0.100139352	0.003765998	0.021713131	Down-regulated
Mitochondrial translation	0.018223635	-2.019761317	0.000288429	0.013495979	93	0.120261642	0.001591512	0.032956378	Down-regulated
Ferroptosis	0.021733449	-2.0237308	0.000294789	0.013495979	40	0.030941625	0.014902811	0.027927697	Down-regulated
Reproduction	0.022363625	-2.000153443	0.00029631	0.013495979	80	0.049088185	0.010532538	0.023352425	Down-regulated
Senescence-Associated Secretory Phenotype (SASP)	0.023364401	-1.990356178	0.000307527	0.01379142	99	0.043286924	0.010806704	0.027351344	Down-regulated
Aryl Hydrocarbon Receptor Netpath	0.02383536	-1.999144666	0.000321093	0.013856896	46	0.033400144	0.015416945	0.027459923	Down-regulated
JAK STAT pathway and regulation	0.02228983	-1.972740241	0.000326598	0.013856896	286	0.026587732	0.00985133	0.050684776	Down-regulated
SUMOylation of chromatin organization proteins	0.019916072	-2.001674646	0.000326719	0.013856896	67	0.039521896	0.01036443	0.03329858	Down-regulated
Transcriptional regulation by RUNX1	0.022729351	-1.972437054	0.000334069	0.013856896	172	0.063745688	0.00525385	0.035126078	Down-regulated
RNA Polymerase II Pre-transcription Events	0.022690343	-1.992584225	0.000335972	0.013856896	80	0.064088022	0.005017726	0.036376174	Down-regulated
TNF signaling pathway	0.022355322	-1.976661465	0.000337509	0.013856896	111	0.017322796	0.008771463	0.080673626	Down-regulated
Packaging Of Telomere Ends	0.022907359	-1.981567956	0.000365309	0.014789926	46	0.087743426	0.007069847	0.020571495	Down-regulated
Nuclear Receptor transcription pathway	0.024455	-1.966947866	0.000389709	0.015561661	49	0.01651694	0.016493296	0.059880526	Down-regulated
Dilated cardiomyopathy	0.018347197	2.078372522	0.000179458	0.016016302	86	0.046879108	0.006890229	0.020569059	Up-regulated
A tetrasaccharide linker sequence is required for GAG synthesis	0.019161782	2.123003394	0.000181317	0.016016302	25	0.009453721	0.038337487	0.019765025	Up-regulated
miR-509-3p alteration of YAP1-ECM axis	0.020058473	2.148370194	0.000195097	0.016726683	17	0.018626547	0.032776236	0.013260702	Up-regulated
Legionellosis	0.023963288	-1.941970031	0.000456237	0.017823328	55	0.008406324	0.02567778	0.080075027	Down-regulated
Ub-specific processing proteases	0.021528688	-1.924080491	0.000458576	0.017823328	188	0.146019789	0.0026634	0.0286423	Down-regulated
signal transduction through il1r	0.026884828	-1.945553269	0.000474462	0.018198134	35	0.029553725	0.016903739	0.043163156	Down-regulated
Necroptosis	0.026334099	-1.913787653	0.000484534	0.018343088	145	0.047906159	0.006944105	0.056029412	Down-regulated
Validated nuclear estrogen receptor alpha network	0.028655806	-1.914220641	0.000513197	0.019179092	62	0.038406711	0.016933214	0.036286126	Down-regulated
Autophagy	0.02814795	-1.89776774	0.000528901	0.019376798	204	0.036401461	0.010628504	0.05768984	Down-regulated
Neddylation	0.02685442	-1.895542546	0.000536459	0.019376798	229	0.081965704	0.007201372	0.03392939	Down-regulated
Aryl Hydrocarbon Receptor Pathway	0.028794577	-1.917825179	0.000538429	0.019376798	39	0.020352547	0.019595526	0.060035026	Down-regulated
Role of Osx and miRNAs in tooth development	0.017477376	2.11894236	0.00023375	0.019468019	21	0.108730863	0.006198824	0.010008375	Up-regulated
Glycerolipid metabolism	0.02955951	-1.896790606	0.000578146	0.020470437	55	0.056910513	0.015523896	0.029345568	Down-regulated
superpathway of tryptophan utilization	0.026790141	-1.90828041	0.000582863	0.020470437	40	0.075384888	0.004338604	0.05904155	Down-regulated
Chromosome Maintenance	0.026034583	-1.878532168	0.000613189	0.021279112	121	0.086792949	0.009208157	0.02996944	Down-regulated
Nuclear Receptors Meta-Pathway	0.0285939	-1.860367185	0.000652699	0.022383746	282	0.019199569	0.032245317	0.049590328	Down-regulated
Hypertrophic cardiomyopathy	0.021250986	2.006597568	0.000286903	0.022830234	80	0.06334583	0.010638392	0.016406944	Up-regulated
Degradation of the extracellular matrix	0.023104506	2.003060053	0.000289783	0.022830234	96	0.016750448	0.042790856	0.017224333	Up-regulated
Male infertility	0.028236534	-1.857496977	0.000686734	0.023277101	128	0.030100941	0.021918329	0.049687174	Down-regulated
DNA Repair	0.024530906	-1.851143902	0.000697919	0.023384311	311	0.134411041	0.001611766	0.068980098	Down-regulated
Pre-NOTCH Transcription and Translation	0.031303307	-1.856869557	0.000708494	0.023468879	80	0.058813565	0.011335601	0.04613693	Down-regulated
JAK STAT MolecularVariation 1	0.031158274	-1.85372819	0.000733578	0.023538231	77	0.015158655	0.041143321	0.054099388	Down-regulated
Longevity regulating pathway	0.031244126	-1.8471745	0.000740728	0.023538231	99	0.040183411	0.009874804	0.077030933	Down-regulated
Condensation of Prophase Chromosomes	0.031576022	-1.850833412	0.000749089	0.023538231	64	0.0779405	0.012306092	0.03341419	Down-regulated
Mitochondrial translation initiation	0.026048171	-1.861100413	0.000754361	0.023538231	87	0.152407196	0.002478358	0.048477207	Down-regulated
Mitochondrial translation termination	0.026363972	-1.860789076	0.000754472	0.023538231	87	0.144344039	0.002566423	0.050904705	Down-regulated
Thermogenesis	0.028743679	-1.837284742	0.000759037	0.023538231	226	0.105725337	0.004113656	0.054743036	Down-regulated
IL-1 NFkB	0.032294098	-1.847082335	0.000769908	0.02362402	63	0.060469971	0.017830539	0.03333292	Down-regulated
FOXO-mediated transcription	0.031503098	-1.844974447	0.000781453	0.0236977	61	0.047559539	0.020304969	0.039072809	Down-regulated
Mitochondrial translation elongation	0.026816371	-1.851646361	0.000795653	0.0236977	87	0.152763758	0.002753309	0.047609086	Down-regulated
RUNX1 regulates transcription of genes involved in differentiation of HSCs	0.031896899	-1.8386315	0.000796698	0.0236977	71	0.074649644	0.011644905	0.039405897	Down-regulated
Endochondral Ossification	0.023302923	1.992288668	0.000329921	0.024156696	60	0.037137748	0.045827827	0.007606269	Up-regulated
Endochondral Ossification with Skeletal Dysplasias	0.023302923	1.992288668	0.000329921	0.024156696	60	0.037137748	0.045827827	0.007606269	Up-regulated
NCAM1 interactions	0.021776029	2.011679641	0.000331481	0.024156696	35	0.024648599	0.046105897	0.012325368	Up-regulated
Follicle Stimulating Hormone (FSH) signaling pathway	0.034455698	-1.850105428	0.000885398	0.026070064	24	0.057185791	0.019235053	0.038690731	Down-regulated
Mitochondrial CIV Assembly	0.033827939	-1.852660224	0.000903783	0.026345282	34	0.092554902	0.013924668	0.03007601	Down-regulated
Thyroid hormones production and their peripheral downstream signaling effects	0.033202875	-1.814664403	0.000919748	0.02642528	69	0.047256676	0.009447039	0.084464177	Down-regulated
Cytokine Signaling in Immune system	0.030959232	-1.800329326	0.000924658	0.02642528	428	0.013923635	0.017247444	0.14030847	Down-regulated
Hippo-Merlin Signaling Dysregulation	0.024254714	1.958308773	0.000373702	0.02656928	116	0.029976954	0.015713258	0.035383268	Up-regulated
Transcriptional Regulation by TP53	0.030138789	-1.796242745	0.000955941	0.027054049	352	0.103727055	0.003207372	0.082388005	Down-regulated
Mitotic Prophase	0.035138898	-1.792940912	0.000999142	0.028004785	133	0.085183613	0.012364622	0.041259806	Down-regulated
mRNA Processing	0.03370224	-1.791696326	0.001045666	0.029029674	125	0.110585817	0.007334776	0.0478993	Down-regulated
Cleavage of the damaged purine	0.035680633	-1.78911586	0.001104333	0.029806765	50	0.102398474	0.011019963	0.040623411	Down-regulated
Depurination	0.035680633	-1.78911586	0.001104333	0.029806765	50	0.102398474	0.011019963	0.040623411	Down-regulated
Recognition and association of DNA glycosylase with site containing an affected purine	0.035680633	-1.78911586	0.001104333	0.029806765	50	0.102398474	0.011019963	0.040623411	Down-regulated
Extra-nuclear estrogen signaling	0.038948822	-1.741912024	0.001384025	0.037013142	72	0.034303858	0.016879675	0.107665737	Down-regulated
NCAM signaling for neurite out-growth	0.026676792	1.910957067	0.000537894	0.037332406	57	0.021096404	0.071971459	0.014973686	Up-regulated
TRAF6 mediated induction of NFkB and MAP kinases upon TLR7/8 or 9 activation	0.040171714	-1.734613416	0.001459847	0.038008861	75	0.053729753	0.014235617	0.08782778	Down-regulated
JAK-STAT signaling pathway	0.037131004	-1.722062244	0.001503227	0.038008861	133	0.026058995	0.035471363	0.082093488	Down-regulated
Base Excision Repair	0.037000861	-1.725629862	0.001516204	0.038008861	87	0.146633336	0.006732694	0.053442958	Down-regulated
Prolactin signaling pathway	0.039598129	-1.726143794	0.001524589	0.038008861	65	0.030877439	0.022796461	0.103040508	Down-regulated
insulin Mam	0.04023295	-1.724554494	0.001531998	0.038008861	80	0.050933753	0.013350755	0.100747539	Down-regulated
Ciliary landscape	0.036371357	-1.71686977	0.001533569	0.038008861	206	0.130313486	0.004671425	0.08011183	Down-regulated
Base-Excision Repair, AP Site Formation	0.039626172	-1.727013582	0.001542578	0.038008861	57	0.128987206	0.011382343	0.043007914	Down-regulated
Golgi Associated Vesicle Biogenesis	0.042006337	-1.727696244	0.001561434	0.038008861	56	0.057601244	0.018610382	0.072104406	Down-regulated
RNA Polymerase II Transcription Initiation	0.041026374	-1.737417155	0.001594481	0.038008861	47	0.108365532	0.011995127	0.05314337	Down-regulated
RNA Polymerase II Transcription Initiation And Promoter Clearance	0.041026374	-1.737417155	0.001594481	0.038008861	47	0.108365532	0.011995127	0.05314337	Down-regulated
RNA Polymerase II Transcription Pre-Initiation And Promoter Opening	0.041026374	-1.737417155	0.001594481	0.038008861	47	0.108365532	0.011995127	0.05314337	Down-regulated
Amino acids regulate mTORC1	0.040071023	-1.737095652	0.001604151	0.038008861	34	0.08423038	0.071317155	0.011873204	Down-regulated
NF-kappa B signaling pathway	0.044282639	-1.709611398	0.001614166	0.038008861	99	0.03485672	0.048650245	0.051631204	Down-regulated
rRNA processing	0.041247299	-1.725173826	0.001626888	0.038008861	62	0.120831661	0.013536604	0.043119231	Down-regulated
RA biosynthesis pathway	0.043416553	-1.744220583	0.001631413	0.038008861	21	0.068306543	0.027109303	0.046305318	Down-regulated
DNA Double Strand Break Response	0.03775708	-1.716901734	0.001633334	0.038008861	70	0.177714059	0.007040469	0.043130647	Down-regulated
Signaling by Retinoic Acid	0.042557151	-1.718886395	0.001646108	0.038008861	43	0.042070022	0.021594616	0.089870639	Down-regulated
RNA transport	0.036202286	-1.704811609	0.001657336	0.038008861	173	0.198354662	0.007992168	0.033614109	Down-regulated
PPAR signaling pathway	0.03833389	-1.710145234	0.00167757	0.038008861	66	0.04324776	0.03084455	0.067104987	Down-regulated
RHO GTPases activate PKNs	0.043247543	-1.704414877	0.001682039	0.038008861	82	0.072792784	0.018918576	0.060924184	Down-regulated
Nuclear Events (kinase and transcription factor activation)	0.04036466	-1.709570457	0.001698876	0.038094023	60	0.02217618	0.028541397	0.122984218	Down-regulated
IL-1 p38	0.044140211	-1.704379933	0.001714257	0.038115673	65	0.081431226	0.022093741	0.048361928	Down-regulated
Transcriptional regulation by the AP-2 (TFAP2) family of transcription factors	0.043894763	-1.710919037	0.001730637	0.038115673	40	0.020701994	0.043106166	0.095359935	Down-regulated
rRNA modification in the nucleus and cytosol	0.042381754	-1.712550951	0.001776289	0.038115673	56	0.135086035	0.015809537	0.036110439	Down-regulated
rRNA processing in the nucleus and cytosol	0.042381754	-1.712550951	0.001776289	0.038115673	56	0.135086035	0.015809537	0.036110439	Down-regulated
Toll Like Receptor 9 (TLR9) Cascade	0.042649353	-1.697922549	0.001782649	0.038115673	78	0.056478999	0.014907191	0.098513737	Down-regulated
Transport of Mature Transcript to Cytoplasm	0.041355944	-1.701840971	0.001804442	0.038115673	82	0.103806896	0.008602789	0.080960663	Down-regulated
Cleavage of the damaged pyrimidine	0.041992129	-1.69760601	0.001817523	0.038115673	55	0.134700972	0.011737692	0.047745485	Down-regulated
Depyrimidination	0.041992129	-1.69760601	0.001817523	0.038115673	55	0.134700972	0.011737692	0.047745485	Down-regulated
Recognition and association of DNA glycosylase with site containing an affected pyrimidine	0.041992129	-1.69760601	0.001817523	0.038115673	55	0.134700972	0.011737692	0.047745485	Down-regulated
RNA Polymerase II Promoter Escape	0.043447849	-1.710248919	0.00184841	0.038486533	46	0.114476395	0.013264642	0.05407137	Down-regulated
Recruitment and ATM-mediated phosphorylation of repair and signaling proteins at DNA double strand breaks	0.040152316	-1.689039801	0.001900888	0.039298507	69	0.182828778	0.007763986	0.045670593	Down-regulated
NHR	0.044599523	-1.683881621	0.001986267	0.040765286	45	0.027761391	0.035655859	0.101929099	Down-regulated
MyD88 dependent cascade initiated on endosome	0.044952823	-1.675516304	0.002013791	0.040765286	76	0.058752584	0.016243544	0.100683013	Down-regulated
Toll Like Receptor 7/8 (TLR7/8) Cascade	0.044952823	-1.675516304	0.002013791	0.040765286	76	0.058752584	0.016243544	0.100683013	Down-regulated
insulin	0.045061258	-1.673070069	0.002032846	0.04086075	76	0.055816914	0.016149675	0.106632602	Down-regulated
FLT3 Signaling	0.042562314	-1.696929866	0.002071844	0.04086075	32	0.0356855	0.037621031	0.083223194	Down-regulated
Angiopoietin Like Protein 8 Regulatory Pathway	0.046590798	-1.661768113	0.002080296	0.04086075	128	0.036106013	0.029954609	0.099512185	Down-regulated
acetone degradation I (to methylglyoxal)	0.046723524	-1.762236471	0.002084247	0.04086075	10	0.048474729	0.062160551	0.038712739	Down-regulated
il-10 anti-inflammatory signaling pathway	0.047920564	-1.725416517	0.002088594	0.04086075	13	0.091802674	0.030732691	0.039074838	Down-regulated
Glycosaminoglycan metabolism	0.02937943	1.875675898	0.000619478	0.041082664	113	0.030170914	0.061293593	0.014934995	Up-regulated
Keratan sulfate biosynthesis	0.030411673	1.919168074	0.000629642	0.041082664	27	0.038303685	0.030635239	0.025960959	Up-regulated
Apoptotic cleavage of cell adhesion proteins	0.030922042	1.989609472	0.000634209	0.041082664	10	0.028982996	0.040212182	0.026295191	Up-regulated
Lipid and atherosclerosis	0.046719192	-1.651667101	0.002164779	0.042068866	198	0.031707012	0.02974047	0.114912894	Down-regulated
IL23-mediated signaling events	0.050098587	-1.672500019	0.002216554	0.042327004	32	0.058635418	0.044108614	0.048711908	Down-regulated
Macroautophagy	0.048088743	-1.651936682	0.002251027	0.042327004	102	0.057055667	0.025582264	0.082251319	Down-regulated
Alcoholism	0.041224848	-1.645879	0.002262316	0.042327004	161	0.126750494	0.00566279	0.106929513	Down-regulated
Metabolism of steroid hormones	0.046770936	-1.674449033	0.002267246	0.042327004	27	0.049884635	0.042177161	0.061262416	Down-regulated
IL-1 JNK	0.049673715	-1.649604344	0.002308619	0.042327004	61	0.082163017	0.027688071	0.05484252	Down-regulated
putrescine degradation III	0.050146585	-1.732959683	0.00232133	0.042327004	10	0.072079515	0.029485102	0.060061402	Down-regulated
Adipocytokine signaling pathway	0.049792063	-1.64639496	0.002328415	0.042327004	66	0.023985844	0.063479074	0.081111295	Down-regulated
MyD88:MAL(TIRAP) cascade initiated on plasma membrane	0.050632945	-1.642641426	0.002337786	0.042327004	89	0.053256718	0.040611903	0.061592429	Down-regulated
Toll Like Receptor 2 (TLR2) Cascade	0.050632945	-1.642641426	0.002337786	0.042327004	89	0.053256718	0.040611903	0.061592429	Down-regulated
Toll Like Receptor TLR1:TLR2 Cascade	0.050632945	-1.642641426	0.002337786	0.042327004	89	0.053256718	0.040611903	0.061592429	Down-regulated
Toll Like Receptor TLR6:TLR2 Cascade	0.050632945	-1.642641426	0.002337786	0.042327004	89	0.053256718	0.040611903	0.061592429	Down-regulated
Energy Metabolism	0.049159762	-1.652126367	0.002366291	0.042578633	46	0.079965117	0.018911392	0.079205371	Down-regulated
RMTs methylate histone arginines	0.049892394	-1.637299766	0.002473263	0.044230444	61	0.093415552	0.018826573	0.070875888	Down-regulated
adenosine ribonucleotides <i>de novo</i> biosynthesis	0.052245227	-1.640735744	0.002554478	0.045404292	38	0.077915607	0.054685308	0.033653098	Down-regulated
Neutrophil extracellular trap formation	0.050403004	-1.612760458	0.002681089	0.047365911	161	0.078437333	0.015661766	0.104889072	Down-regulated
Keratan sulfate/keratin metabolism	0.032421577	1.870868458	0.000782139	0.047820926	32	0.042393758	0.03387895	0.026963932	Up-regulated
Wnt signaling pathway	0.029302193	1.832642381	0.000787379	0.047820926	161	0.019048248	0.115378708	0.013832844	Up-regulated
Arrhythmogenic Right Ventricular Cardiomyopathy	0.030504384	1.843079285	0.000787446	0.047820926	68	0.102607472	0.013213597	0.023435292	Up-regulated
Drug Induction of Bile Acid Pathway	0.049795195	-1.686313587	0.002779257	0.048804421	12	0.015610153	0.144224807	0.056283708	Down-regulated
Toll Like Receptor 4 (TLR4) Cascade	0.054509537	-1.604936117	0.002826162	0.049050859	110	0.057913492	0.037313201	0.075243668	Down-regulated
Signal transduction through IL1R	0.053394307	-1.621528619	0.002876574	0.049050859	32	0.050822985	0.042329588	0.077525853	Down-regulated
MyD88 cascade initiated on plasma membrane	0.052184151	-1.607531222	0.002877426	0.049050859	76	0.05966496	0.022132611	0.112416369	Down-regulated
Toll Like Receptor 10 (TLR10) Cascade	0.052184151	-1.607531222	0.002877426	0.049050859	76	0.05966496	0.022132611	0.112416369	Down-regulated
Toll Like Receptor 5 (TLR5) Cascade	0.052184151	-1.607531222	0.002877426	0.049050859	76	0.05966496	0.022132611	0.112416369	Down-regulated
Hematopoietic cell lineage	0.051808467	-1.604287366	0.002902222	0.049185912	75	0.036799602	0.039771013	0.10829646	Down-regulated
