## Supplemental Table 6 for "Engineered patient-derived organotypic bone model for multimodal characterization of donor-specific response to therapy"

Supplementary Table S6 (ST-6.xslx): Gene-set enrichment analysis of OI+DKK1Ab vs OI+IgG (FDR-adjusted p-value cutoff < 0.05)
pathway	p.geomean	stat.mean	p.val	q.val	set.size	OI_DKK1_AB_rep1	OI_DKK1_AB_rep2	OI_DKK1_AB_rep3	direction
Interferon alpha/beta signaling	0.000642401	-3.231634723	2.64E-08	7.69E-05	62	0.003692221	0.000687914	0.000194976	Down-regulated
Interferon Signaling	0.002369778	-2.629048582	3.34E-06	0.004865754	144	0.010893196	0.004876704	0.001737951	Down-regulated
Antiviral mechanism by IFN-stimulated genes	0.007626689	-2.433791134	2.17E-05	0.021056602	36	0.016028863	0.011257799	0.003942584	Down-regulated
PLK1 signaling events	0.006916326	2.509423212	1.06E-05	0.030806013	44	0.00577269	0.013960979	0.004127158	Up-regulated
