## Supplemental Table 7 for "Engineered patient-derived organotypic bone model for multimodal characterization of donor-specific response to therapy"

Supplementary Table S7 (ST-7.csv): Gene-set enrichment analysis of (OI+DKK1Ab vs OI+IgG)-(FO+DKK1Ab vs FO+IgG) (FDR-adjusted p-value cutoff < 0.05)
pathway	q.val	set.size	direction
Extracellular matrix organization	2.45E-22	50	Down-regulated
Collagen biosynthesis and modifying enzymes	1.18E-18	50	Down-regulated
Collagen formation	5.91E-14	50	Down-regulated
Collagen chain trimerization	2.49E-11	50	Down-regulated
Integrin	1.17E-10	50	Down-regulated
Beta1 integrin cell surface interactions	7.16E-08	50	Down-regulated
ECM proteoglycans	1.03E-07	50	Down-regulated
Signaling by Nuclear Receptors	1.08E-06	50	Up-regulated
Protein digestion and absorption	4.36E-06	50	Down-regulated
Crosslinking of collagen fibrils	5.88E-06	50	Down-regulated
Integrin cell surface interactions	1.01E-05	50	Down-regulated
ECM-receptor interaction	1.01E-05	50	Down-regulated
Type I collagen synthesis in the context of Osteogenesis imperfecta	1.42E-05	50	Down-regulated
Interferon alpha/beta signaling	7.69E-05	62	Down-regulated
ESR-mediated signaling	0.00018709	50	Up-regulated
Aminoacyl-tRNA biosynthesis	0.00018709	50	Up-regulated
SUMOylation	0.00018709	50	Up-regulated
SUMO E3 ligases SUMOylate target proteins	0.000217891	50	Up-regulated
Focal Adhesion	0.00029411	50	Down-regulated
Assembly of collagen fibrils and other multimeric structures	0.00029411	50	Down-regulated
Elastic fibre formation	0.000319728	50	Down-regulated
Syndecan-1-mediated signaling events	0.000492212	50	Down-regulated
Focal adhesion	0.000492212	50	Down-regulated
Cell adhesion molecules	0.000492212	50	Down-regulated
Nervous system development	0.000626616	50	Down-regulated
Processing of Capped Intron-Containing Pre-mRNA	0.00078034	50	Up-regulated
IL-17 signaling pathway	0.000883053	50	Up-regulated
The citric acid (TCA) cycle and respiratory electron transport	0.000883053	50	Up-regulated
Axon guidance	0.001018533	50	Down-regulated
Molecules associated with elastic fibres	0.001157104	50	Down-regulated
regulators of bone mineralization	0.001157104	50	Down-regulated
Keratinization	0.001262948	50	Down-regulated
Cellular Senescence	0.001390474	50	Up-regulated
Photodynamic therapy-induced NF-kB survival signaling	0.001390474	50	Up-regulated
Transcriptional regulation by small RNAs	0.001390474	50	Up-regulated
Signaling by Interleukins	0.001390474	50	Up-regulated
Amyotrophic lateral sclerosis	0.001390474	50	Up-regulated
Epigenetic regulation of gene expression	0.001475409	50	Up-regulated
JAK-STAT-Core	0.001495726	50	Up-regulated
Gene Silencing by RNA	0.001502353	50	Up-regulated
miRNA targets in ECM and membrane receptors	0.00155677	50	Down-regulated
Respiratory electron transport	0.001649429	50	Up-regulated
Interleukin-1 family signaling	0.001744635	50	Up-regulated
Positive epigenetic regulation of rRNA expression	0.001744635	50	Up-regulated
Negative epigenetic regulation of rRNA expression	0.001764651	50	Up-regulated
Electron Transport Chain (OXPHOS system in mitochondria)	0.001764651	50	Up-regulated
HATs acetylate histones	0.001764651	50	Up-regulated
Estrogen-dependent gene expression	0.002138811	50	Up-regulated
Oxidative phosphorylation	0.002635143	50	Up-regulated
PRC2 methylates histones and DNA	0.002668686	50	Up-regulated
Chromatin modifying enzymes	0.002698494	50	Up-regulated
Chromatin organization	0.002698494	50	Up-regulated
B-WICH complex positively regulates rRNA expression	0.002698494	50	Up-regulated
SIRT1 negatively regulates rRNA expression	0.002703516	50	Up-regulated
Respiratory electron transport, ATP synthesis by chemiosmotic coupling, and heat production by uncoupling proteins.	0.002908187	50	Up-regulated
RUNX1 regulates genes involved in megakaryocyte differentiation and platelet function	0.003031337	50	Up-regulated
NoRC negatively regulates rRNA expression	0.003190941	50	Up-regulated
noradrenaline and adrenaline degradation	0.003600047	50	Up-regulated
Thymic Stromal LymphoPoietin (TSLP) Signaling Pathway	0.00400035	50	Up-regulated
mRNA Splicing	0.00400035	50	Up-regulated
Meiosis	0.004036224	50	Up-regulated
Interleukin-1 signaling	0.004036224	50	Up-regulated
HCMV Early Events	0.004036224	50	Up-regulated
Meiotic recombination	0.004347057	50	Up-regulated
ERCC6 (CSB) and EHMT2 (G9a) positively regulate rRNA expression	0.004363268	50	Up-regulated
Interferon Signaling	0.004865754	144	Down-regulated
Ovarian infertility	0.005710115	50	Up-regulated
HDACs deacetylate histones	0.005805009	50	Up-regulated
Osteoblast Signaling	0.007287537	50	Down-regulated
Beta3 integrin cell surface interactions	0.007674046	50	Down-regulated
Chondroitin sulfate/dermatan sulfate metabolism	0.008056767	50	Down-regulated
Cytokines and Inflammatory Response	0.008143415	50	Up-regulated
Sudden Infant Death Syndrome (SIDS) Susceptibility Pathways	0.008490054	50	Up-regulated
Integrins in angiogenesis	0.008752483	50	Down-regulated
Beta5 beta6 beta7 and beta8 integrin cell surface interactions	0.008807201	50	Down-regulated
Deubiquitination	0.009967904	50	Up-regulated
DNA methylation	0.010444926	50	Up-regulated
Activated PKN1 stimulates transcription of AR (androgen receptor) regulated genes KLK2 and KLK3	0.010698618	50	Up-regulated
Oxidative Stress Induced Senescence	0.010737236	50	Up-regulated
Other types of O-glycan biosynthesis	0.010836985	50	Down-regulated
Scavenging by Class A Receptors	0.010836985	50	Down-regulated
PIP3 activates AKT signaling	0.011565463	50	Up-regulated
Intracellular signaling by second messengers	0.011946332	50	Up-regulated
Response of EIF2AK1 (HRI) to heme deficiency	0.012395268	50	Up-regulated
FOXO-mediated transcription of oxidative stress, metabolic and neuronal genes	0.012395268	50	Up-regulated
Protein localization	0.012395268	50	Up-regulated
Metabolism of steroids	0.012395268	50	Up-regulated
Complex I biogenesis	0.012395268	50	Up-regulated
TLR NFkB	0.012395268	50	Up-regulated
tRNA processing	0.012407234	50	Up-regulated
Inhibition of DNA recombination at telomere	0.012457247	50	Up-regulated
IL1	0.012560551	50	Up-regulated
Ovarian steroidogenesis	0.013476829	50	Up-regulated
Telomere Maintenance	0.013476829	50	Up-regulated
Mitochondrial translation	0.013495979	50	Up-regulated
Ferroptosis	0.013495979	50	Up-regulated
Reproduction	0.013495979	50	Up-regulated
Senescence-Associated Secretory Phenotype (SASP)	0.01379142	50	Up-regulated
Aryl Hydrocarbon Receptor Netpath	0.013856896	50	Up-regulated
JAK STAT pathway and regulation	0.013856896	50	Up-regulated
SUMOylation of chromatin organization proteins	0.013856896	50	Up-regulated
Transcriptional regulation by RUNX1	0.013856896	50	Up-regulated
RNA Polymerase II Pre-transcription Events	0.013856896	50	Up-regulated
TNF signaling pathway	0.013856896	50	Up-regulated
Packaging Of Telomere Ends	0.014789926	50	Up-regulated
Nuclear Receptor transcription pathway	0.015561661	50	Up-regulated
Dilated cardiomyopathy	0.016016302	50	Down-regulated
A tetrasaccharide linker sequence is required for GAG synthesis	0.016016302	50	Down-regulated
miR-509-3p alteration of YAP1-ECM axis	0.016726683	50	Down-regulated
Legionellosis	0.017823328	50	Up-regulated
Ub-specific processing proteases	0.017823328	50	Up-regulated
signal transduction through il1r	0.018198134	50	Up-regulated
Necroptosis	0.018343088	50	Up-regulated
Validated nuclear estrogen receptor alpha network	0.019179092	50	Up-regulated
Autophagy	0.019376798	50	Up-regulated
Neddylation	0.019376798	50	Up-regulated
Aryl Hydrocarbon Receptor Pathway	0.019376798	50	Up-regulated
Role of Osx and miRNAs in tooth development	0.019468019	50	Down-regulated
Glycerolipid metabolism	0.020470437	50	Up-regulated
superpathway of tryptophan utilization	0.020470437	50	Up-regulated
Antiviral mechanism by IFN-stimulated genes	0.021056602	36	Down-regulated
Chromosome Maintenance	0.021279112	50	Up-regulated
Nuclear Receptors Meta-Pathway	0.022383746	50	Up-regulated
Hypertrophic cardiomyopathy	0.022830234	50	Down-regulated
Degradation of the extracellular matrix	0.022830234	50	Down-regulated
Male infertility	0.023277101	50	Up-regulated
DNA Repair	0.023384311	50	Up-regulated
Pre-NOTCH Transcription and Translation	0.023468879	50	Up-regulated
JAK STAT MolecularVariation 1	0.023538231	50	Up-regulated
Longevity regulating pathway	0.023538231	50	Up-regulated
Condensation of Prophase Chromosomes	0.023538231	50	Up-regulated
Mitochondrial translation initiation	0.023538231	50	Up-regulated
Mitochondrial translation termination	0.023538231	50	Up-regulated
Thermogenesis	0.023538231	50	Up-regulated
IL-1 NFkB	0.02362402	50	Up-regulated
FOXO-mediated transcription	0.0236977	50	Up-regulated
Mitochondrial translation elongation	0.0236977	50	Up-regulated
RUNX1 regulates transcription of genes involved in differentiation of HSCs	0.0236977	50	Up-regulated
Endochondral Ossification	0.024156696	50	Down-regulated
Endochondral Ossification with Skeletal Dysplasias	0.024156696	50	Down-regulated
NCAM1 interactions	0.024156696	50	Down-regulated
Follicle Stimulating Hormone (FSH) signaling pathway	0.026070064	50	Up-regulated
Mitochondrial CIV Assembly	0.026345282	50	Up-regulated
Thyroid hormones production and their peripheral downstream signaling effects	0.02642528	50	Up-regulated
Cytokine Signaling in Immune system	0.02642528	50	Up-regulated
Hippo-Merlin Signaling Dysregulation	0.02656928	50	Down-regulated
Transcriptional Regulation by TP53	0.027054049	50	Up-regulated
Mitotic Prophase	0.028004785	50	Up-regulated
mRNA Processing	0.029029674	50	Up-regulated
Cleavage of the damaged purine	0.029806765	50	Up-regulated
Depurination	0.029806765	50	Up-regulated
Recognition and association of DNA glycosylase with site containing an affected purine	0.029806765	50	Up-regulated
PLK1 signaling events	0.030806013	44	Up-regulated
Extra-nuclear estrogen signaling	0.037013142	50	Up-regulated
NCAM signaling for neurite out-growth	0.037332406	50	Down-regulated
TRAF6 mediated induction of NFkB and MAP kinases upon TLR7/8 or 9 activation	0.038008861	50	Up-regulated
JAK-STAT signaling pathway	0.038008861	50	Up-regulated
Base Excision Repair	0.038008861	50	Up-regulated
Prolactin signaling pathway	0.038008861	50	Up-regulated
insulin Mam	0.038008861	50	Up-regulated
Ciliary landscape	0.038008861	50	Up-regulated
Base-Excision Repair, AP Site Formation	0.038008861	50	Up-regulated
Golgi Associated Vesicle Biogenesis	0.038008861	50	Up-regulated
RNA Polymerase II Transcription Initiation	0.038008861	50	Up-regulated
RNA Polymerase II Transcription Initiation And Promoter Clearance	0.038008861	50	Up-regulated
RNA Polymerase II Transcription Pre-Initiation And Promoter Opening	0.038008861	50	Up-regulated
Amino acids regulate mTORC1	0.038008861	50	Up-regulated
NF-kappa B signaling pathway	0.038008861	50	Up-regulated
rRNA processing	0.038008861	50	Up-regulated
RA biosynthesis pathway	0.038008861	50	Up-regulated
DNA Double Strand Break Response	0.038008861	50	Up-regulated
Signaling by Retinoic Acid	0.038008861	50	Up-regulated
RNA transport	0.038008861	50	Up-regulated
PPAR signaling pathway	0.038008861	50	Up-regulated
RHO GTPases activate PKNs	0.038008861	50	Up-regulated
Nuclear Events (kinase and transcription factor activation)	0.038094023	50	Up-regulated
IL-1 p38	0.038115673	50	Up-regulated
Transcriptional regulation by the AP-2 (TFAP2) family of transcription factors	0.038115673	50	Up-regulated
rRNA modification in the nucleus and cytosol	0.038115673	50	Up-regulated
rRNA processing in the nucleus and cytosol	0.038115673	50	Up-regulated
Toll Like Receptor 9 (TLR9) Cascade	0.038115673	50	Up-regulated
Transport of Mature Transcript to Cytoplasm	0.038115673	50	Up-regulated
Cleavage of the damaged pyrimidine	0.038115673	50	Up-regulated
Depyrimidination	0.038115673	50	Up-regulated
Recognition and association of DNA glycosylase with site containing an affected pyrimidine	0.038115673	50	Up-regulated
RNA Polymerase II Promoter Escape	0.038486533	50	Up-regulated
Recruitment and ATM-mediated phosphorylation of repair and signaling proteins at DNA double strand breaks	0.039298507	50	Up-regulated
NHR	0.040765286	50	Up-regulated
MyD88 dependent cascade initiated on endosome	0.040765286	50	Up-regulated
Toll Like Receptor 7/8 (TLR7/8) Cascade	0.040765286	50	Up-regulated
insulin	0.04086075	50	Up-regulated
FLT3 Signaling	0.04086075	50	Up-regulated
Angiopoietin Like Protein 8 Regulatory Pathway	0.04086075	50	Up-regulated
acetone degradation I (to methylglyoxal)	0.04086075	50	Up-regulated
il-10 anti-inflammatory signaling pathway	0.04086075	50	Up-regulated
Glycosaminoglycan metabolism	0.041082664	50	Down-regulated
Keratan sulfate biosynthesis	0.041082664	50	Down-regulated
Apoptotic cleavage of cell adhesion proteins	0.041082664	50	Down-regulated
Lipid and atherosclerosis	0.042068866	50	Up-regulated
IL23-mediated signaling events	0.042327004	50	Up-regulated
Macroautophagy	0.042327004	50	Up-regulated
Alcoholism	0.042327004	50	Up-regulated
Metabolism of steroid hormones	0.042327004	50	Up-regulated
IL-1 JNK	0.042327004	50	Up-regulated
putrescine degradation III	0.042327004	50	Up-regulated
Adipocytokine signaling pathway	0.042327004	50	Up-regulated
MyD88:MAL(TIRAP) cascade initiated on plasma membrane	0.042327004	50	Up-regulated
Toll Like Receptor 2 (TLR2) Cascade	0.042327004	50	Up-regulated
Toll Like Receptor TLR1:TLR2 Cascade	0.042327004	50	Up-regulated
Toll Like Receptor TLR6:TLR2 Cascade	0.042327004	50	Up-regulated
Energy Metabolism	0.042578633	50	Up-regulated
RMTs methylate histone arginines	0.044230444	50	Up-regulated
adenosine ribonucleotides <i>de novo</i> biosynthesis	0.045404292	50	Up-regulated
Neutrophil extracellular trap formation	0.047365911	50	Up-regulated
Keratan sulfate/keratin metabolism	0.047820926	50	Down-regulated
Wnt signaling pathway	0.047820926	50	Down-regulated
Arrhythmogenic Right Ventricular Cardiomyopathy	0.047820926	50	Down-regulated
Drug Induction of Bile Acid Pathway	0.048804421	50	Up-regulated
Toll Like Receptor 4 (TLR4) Cascade	0.049050859	50	Up-regulated
Signal transduction through IL1R	0.049050859	50	Up-regulated
MyD88 cascade initiated on plasma membrane	0.049050859	50	Up-regulated
Toll Like Receptor 10 (TLR10) Cascade	0.049050859	50	Up-regulated
Toll Like Receptor 5 (TLR5) Cascade	0.049050859	50	Up-regulated
Hematopoietic cell lineage	0.049185912	50	Up-regulated
